## Supplementary File 1 for "eIF3 engages with 3’-UTR termini of highly translated mRNAs"

### Sheet: Sheet1
Subunits of eIF3 and proteins pulled down by anti-EIF3B IP, from undifferentiated NPCs
Protein	Sequence Coverage (%)	Peptide Count
EIF3A	21.9	138
EIF3B	17.3	76
EIF3C	18	92
EIF3D	17.5	31
EIF3E	30.1	55
EIF3F	16	29
EIF3G	24.1	34
EIF3H	20.2	20
EIF3I	27.7	29
EIF3J	-	-
EIF3K	14.7	8
EIF3L	32.8	64
EIF3M	21.1	20
PABP1	9.6	11
CPSF6	6.5	7
PABPC4	3.6	4
EIF4E	-	-
RPS19	-	-
RPSA	10.8	8
RPS2	13.7	6
RPS3	26.3	14
RPS3A	15.2	9
RPS4X	18.3	6
RPS6	9.2	2
RPS18	28.3	8
RPS24	21.8	2
RPS26	20.9	6
RPS27	25	5
RPS27A	21.2	6
RPL8	7	5
RPL18	21.3	8
RPL23A	15.4	4
RPL24	8.3	1
